# Protein painting reveals pervasive remodeling of conserved proteostasis machinery in response to pharmacological stimuli

**DOI:** 10.1101/2022.05.14.491969

**Authors:** Dezerae Cox, Angelique R. Ormsby, Gavin E. Reid, Danny M. Hatters

**Affiliations:** Department of Biochemistry and Pharmacology, Bio21 Molecular Science and Biotechnology Institute, The University of Melbourne, Parkville, VIC 3010, Australia; Department of Chemistry, University of Cambridge, Cambridge CB2 1EW, United Kingdom; School of Chemistry, The University of Melbourne, Parkville, VIC 3010, Australia

**Keywords:** Proteostasis, proteasome, molecular chaperone, proteomics, interactome

## Abstract

Accurate spatio-temporal organization of the proteome is essential for cellular homeostasis. However, a detailed mechanistic understanding of this organization and how it is altered in response to external stimuli in the intact cellular environment is as-yet unrealized. To address this need, ‘protein painting’ methods have emerged as a way to gain insight into the conformational status of proteins within cells at the proteome-wide scale. For example, tetraphenylethene maleimide (TPE-MI) has previously been used to quantify the engagement of quality control machinery with client proteins in cell lysates. Here, we showcase the ability of TPE-MI to additionally reveal proteome network remodeling in whole cells in response to a cohort of commonly used pharmacological stimuli of varying specificity. We report specific, albeit heterogeneous, responses to individual stimuli that coalesce on a conserved set of core cellular machineries. This work expands our understanding of proteome conformational remodeling in response to cellular stimuli, and provides a blueprint for assessing how these conformational changes may contribute to disorders characterized by proteostasis imbalance.
