## Supplementary Dataset 1 for "Protein painting reveals pervasive remodeling of conserved proteostasis machinery in response to pharmacological stimuli"

### Sheet: README
Description:
Summary of statistical tests completed in python or GraphPad. Relates to Figs. 1, 4.
Contents:
Fig_1	One-sample t test for normalised TPE-MI fluorescence against hypothetical mean of 1
Fig_4A	Unpaired t test of pairwise correlation strength for proteins inside vs outside community clusters
Fig_4B	Unpaired t test of pairwise correlation strength for proteins inside vs outside protein-protein interactions
Fig_4C	Unpaired t test of pairwise correlation strength for proteins inside vs outside protein-containing complex (GO:0032991)
Fig_4D	Unpaired t test of pairwise correlation strength for proteins inside vs outside various protein complexes

### Sheet: Fig_1
	Control	MG132	VER155008	Staurosporine	Celastrol	Novobiocin
Number of values	15	4	4	5	4	6
Minimum	0.9587	1.081	1.034	1.023	1.185	1.257
25% Percentile	0.9633	1.088	1.035	1.035	1.191	1.268
Median	0.9947	1.111	1.045	1.074	1.213	1.408
75% Percentile	1.009	1.118	1.059	1.088	1.265	1.476
Maximum	1.1	1.119	1.061	1.102	1.28	1.505
Mean	1	1.106	1.047	1.064	1.223	1.386
Std. Deviation	0.0388	0.01681	0.01219	0.03004	0.04092	0.1038
Std. Error	0.01002	0.008403	0.006096	0.01343	0.02046	0.04236
Lower 95% CI of mean	0.9785	1.079	1.027	1.027	1.158	1.277
Upper 95% CI of mean	1.021	1.133	1.066	1.101	1.288	1.495
One sample t test
Theoretical mean	1	1	1	1	1	1
Actual mean	1	1.106	1.047	1.064	1.223	1.386
Discrepancy	0	-0.1058	-0.04655	-0.064	-0.2226	-0.3861
95% CI of discrepancy	-0.02149 to 0.02149	0.07905 to 0.1325	0.02716 to 0.06595	0.02671 to 0.1013	0.1575 to 0.2877	0.2772 to 0.4950
t, df	t=0.0 df=14	t=12.59 df=3	t=7.637 df=3	t=4.764 df=4	t=10.88 df=3	t=9.114 df=5
P value (two tailed)	1	0.0011	0.0047	0.0089	0.0017	0.0003
Significant (alpha=0.05)?	No	Yes	Yes	Yes	Yes	Yes
Sum	15	4.423	4.186	5.32	4.891	8.316

### Sheet: Fig_4A
Cluster	Number of points	Mean (outside)	Std (outside)	Mean (inside)	Std (inside)	t Statistic	p-value	Significant?
0	8	0.10741	0.053601	0.122257	0.0645398	-0.50056	0.624458	ns
1	44	0.111612	0.0499336	0.0280213	0.0225524	10.12	2.60233e-16	***
2	39	0.0982508	0.0379425	0.17449	0.0937853	-4.70608	1.11056e-05	***
3	10	0.0966744	0.0434962	0.099615	0.0871807	-0.0954432	0.925017	ns
4	92	0.0677552	0.0362112	0.132107	0.0620266	-8.59388	3.75467e-15	***
5	120	0.0970657	0.0437018	0.0794265	0.0353999	3.43574	0.000697159	***
All	313	0.0908948	0.0446854	0.101269	0.0704006	-2.20113	0.0280921	*

### Sheet: Fig_4B
	Number of points	Mean (outside)	Std (outside)	Mean (inside)	Std (inside)	t Statistic	p-value	Significant?
Interactions	305	0.0910233	0.0418783	0.148835	0.127847	-7.50487	2.19618e-13	***

### Sheet: Fig_4C
Complex ID	Complex Name	Number of points	Mean (outside)	Std (outside)	Mean (inside)	Std (inside)	t Statistic	p-value	Significant?
GO:0032991	protein-containing complex	39	0.0834425	0.0380923	0.1291	0.071406	-3.52316	0.000725413	***

### Sheet: Fig_4D
Complex ID	Complex Name	Number of points	Mean (outside)	Std (outside)	Mean (inside)	Std (inside)	t Statistic	p-value	Significant?
GO:0000502	proteasome complex	12	0.0857743	0.0415308	0.172801	0.131469	-2.18658	0.039696	*
GO:0005643	nuclear pore	5	0.0715179	0.0446349	0.3	0.194655	-2.55825	0.0337385	*
GO:0005667	transcription factor complex	3	0.137326	0.0279017	0.333333	0.489473	-0.692468	0.526744	ns
GO:0005681	spliceosomal complex	8	0.0761553	0.0586945	0.268441	0.156728	-3.24972	0.00581597	**
GO:0005689	U12-type spliceosomal complex	3	0.068665	0.0816127	0.333333	0.144338	-2.76467	0.0506065	ns
GO:0005832	chaperonin-containing T-complex	7	0.105897	0.0295703	0.132884	0.128933	-0.539783	0.599221	ns
GO:0005838	proteasome regulatory particle	4	0.081279	0.0209356	0.253264	0.0693115	-4.75068	0.00315651	**
GO:0005840	ribosome	3	0.138385	0.0521129	0.55519	0.138482	-4.87912	0.0081658	**
GO:0005844	polysome	3	0.116151	0.0377565	0.277046	0.444724	-0.624389	0.566219	ns
GO:0005852	eukaryotic translation initiation factor 3 complex	3	0.106619	0.0391889	0.385615	0.148161	-3.15313	0.0344105	*
GO:0008180	COP9 signalosome	3	0.0753558	0.0606037	0.381762	0.187591	-2.69208	0.0545404	ns
GO:0008540	proteasome regulatory particle, base subcomplex	5	0.104194	0.0294308	0.39339	0.211841	-3.02355	0.0164702	*
GO:0010494	cytoplasmic stress granule	8	0.104231	0.0425811	0.104127	0.0957932	0.00279441	0.99781	ns
GO:0017053	transcriptional repressor complex	3	0.0763869	0.0174755	0.333333	0.288675	-1.53886	0.198669	ns
GO:0022624	proteasome accessory complex	7	0.0926908	0.0293567	0.300773	0.180668	-3.00776	0.0109083	*
GO:0022625	cytosolic large ribosomal subunit	9	0.111667	0.0476365	0.0844603	0.0530963	1.14423	0.26936	ns
GO:0030532	small nuclear ribonucleoprotein complex	3	0.107153	0.0627206	0.333333	0.200909	-1.86132	0.136192	ns
GO:0036464	cytoplasmic ribonucleoprotein granule	9	0.113516	0.0291358	0.238307	0.145305	-2.52618	0.0224578	*
GO:0042555	MCM complex	4	0.0855323	0.0244356	0.298428	0.079083	-5.14415	0.00212737	**
GO:0046540	U4/U6 x U5 tri-snRNP complex	4	0.0804306	0.0319275	0.263523	0.083516	-4.09554	0.00638935	**
GO:0071004	U2-type prespliceosome	3	0.118417	0.0420404	0.298428	0.309045	-0.999671	0.374042	ns
GO:0071013	catalytic step 2 spliceosome	10	0.0982311	0.0603394	0.0961017	0.0684454	0.0737963	0.941986	ns
GO:0090575	RNA polymerase II transcription factor complex	3	0.126003	0.035971	0.35654	0.245971	-1.60629	0.183485	ns
GO:1990904	ribonucleoprotein complex	18	0.0997405	0.0494331	0.0667859	0.046613	2.05779	0.0473426	*
